# Growth and selection of the cyanobacterium *Synechococcus* sp. PCC 7002 using alternative nitrogen and phosphorus sources

**DOI:** 10.1101/603373

**Authors:** Tiago Toscano Selão, Artur Włodarczyk, Peter J. Nixon, Birgitta Norling

## Abstract

Cyanobacteria, such as *Synechococcus* sp. PCC 7002 (Syn7002), are promising chassis strains for “green” biotechnological applications as they can be grown in seawater using oxygenic photosynthesis to fix carbon dioxide into biomass. Their other major nutritional requirements for efficient growth are sources of nitrogen (N) and phosphorus (P). As these organisms are more economically cultivated in outdoor open systems, there is a need to develop cost-effective approaches to prevent the growth of contaminating organisms, especially as the use of antibiotic selection markers is neither economically feasible nor ecologically desirable due to the risk of horizontal gene transfer. Here we have introduced a synthetic melamine degradation pathway into Syn7002 and evolved the resulting strain to efficiently use the nitrogen-rich xenobiotic compound melamine as the sole N source. We also show that expression of phosphite dehydrogenase in the absence of its cognate phosphite transporter permits growth of Syn7002 on phosphite and can be used as a selectable marker in Syn7002. We combined these two strategies to generate a strain that can grow on melamine and phosphite as sole N and P sources, respectively. This strain is able to resist deliberate contamination in large excess and should be a useful chassis for metabolic engineering and biotechnological applications using cyanobacteria.
