## Supplemental Table 1 - primers for "Growth and selection of the cyanobacterium *Synechococcus* sp. PCC 7002 using alternative nitrogen and phosphorus sources"

### Sheet: Table 1 List of primers used
Supplemental Table 1 - List of primers used
List of primers used
Name	Sequence
D08807	GCACTGTGGCAAGGAAATCG
D08808	TCGCCTTTATGGAGGATGGC
D98496993	TAAAAAAGACTTTATGACTGCTTTACTG
D77036	GGCTCAAAAGACATCATTTAGG
D98847023	gaaggttttctgttatctgaaattcctccctaaatgatgtcttttgagccAAAGGTGCTTGTGTCTCAAC
D98847024	tcatggtgtatatctcctaatcaatTTAGAGCATTTCAAAGTAGGC
D98847025	tcgggcctactttgaaatgctctaaATTGATTAGGAGATATACACCATG
D98847026	gggaataatgttggtcatggagcagtaaagcagtcataaagtcttttttaTCGCTCGTCATTTGCTTTC
D99280067	TGAAGATCAACACCATCTATGACTTAGCC
D99280068	TAACCCCATGCAAACGCCATC
Mel_seq_1	TGCCATTGGTATGAGTGAACAAGC
Mel_seq_2	TCTCTCCGATTGTACCGGTGC
Mel_seq_3	AATGGATCAAATCTTTTATTTGTGAAGAAAGTGG
Mel_seq_4	ATGATGTGGCCCGCTCC
Mel_seq_5	TCGTGGATAAACTCTTTGTGATGATGACC
Mel_seq_6	CATGCCCAAATTACCGAAACC
Mel_seq_7	TGCTCTCTGATAGTGATATTAATTCCACC
Mel_seq_8	GAAGGTGAACCCATTATTGATAAACC
Mel_seq_9	TCCATCAATTTCAAATTCTCAAGTCTCG
Mel_seq_10	AGCAATCCCCTCAAAAAATTTAGTTCC
Mel_seq_11	TCATTGGCAAAAAATTTACCGATTATGC
Mel_seq_12	TGCCCAATGTGACCGTGG
Mel_seq_13	TCAAAGAAGAATACCCCGATACCTG
Mel_seq_14	TCGATGAACGCCTCCAAGTGG
D100023580	ACCCGGGGATCCTCT AGAGCCAGATCCTTTTGCATC
D100023581	CTGCAGGTCGACTCT TGAAGGGAGCCAGAACATAAAAAG
A0935_UCO_F	TGACTTGGTTCACGT AGAAAAACCAGAAGGGAC
A0936_UCO_R	TGTCCACTCCTTAAT CACTATTCAAAATATTATATTTACTCAGTTTTTAAG
D98496996	ATTAAGGAGTGGACAGCCTAC
D100141467	ACGTGAACCAAGTCAGACAATC
D100043610	TAGATGATGATGTAGAATTGTCTGCTAATTAC
D100043611	TAATGATTTCAGTACAAATTGCTCTGC
D100263687	tttgattgtctgacttggttcacgtTTGAGGCCGTTGATCTAGACAAAAAAC
D100263688	aggagattaattccatgggccatc
D100098818	AGAAAAACCAGAAGGGACG
D101108991	taaagtcaagtagAagattaattcc ATGGGCCATCATCATCATCATCATCATC
D101108992	ggaattaatctTctacttgacttta TGAGTTGGGAGCTCCTTTTGCAATC
D74727	TTCACAGAGGAAGGGGAAATTGTC
D74729	TCATATCCGGGGCATACATTCG
D101108989	TTAAgctagttagAagattcagacc ATGCAAACCCTCAGCATTCAACATG		T
D101108990	ggtctgaatctTctaactagcTTAA TTCCGTTCGTACACGAGGCGAC
D15106	gttgtaaaacgacggccagtgaatt TTAAGCCTGGGGTGAGTTGAC
D15107	CGTTTccagtTGTCCACTCCTTAAT TAATTTCTCAAGGGAAAGAAAAAGATTTATTCc
D15108	ttaaaaagcaTGACTTGGTTCACGT ACGAAGGTTGTTTTTAAAGCTAAGAAG
D15109	caggaaacagctatgaccatgatta TATGAAAATGCTTCACACCATGATTCG
D15110	gttgtaaaacgacggccagtgaatt ACAATTGACACAAAAAAGAGAGCAAAG
D15111	GCTCCGGCTTTGACTTGGTTCACGT GTGACCCTCTTGCAGCAACC
D15112	TTCCACGGTGTGTCCACTCCTTAAT TTGCCTGATTATGCTTCCATCAAAATTTG
D15113	caggaaacagctatgaccatgatta TATCCGTCACGGTGGCTC
D39394	TAGGTAGTATTGGGGCATCAGG
D39395	TAATCTCGATGTGATGATTGCTGAAGG
D99047654	ATTAAGGAGTGGACA CACCGTGGAAACGGATGAAG
D99047655	ACGTGAACCAAGTCA AAGCCGGAGCGCTTTTG
D98646038	ATTAAGGAGTGGACA ACTGGAAACGGATGAAGG
D98646039	ACGTGAACCAAGTCA TGCTTTTTAAGGGAATTGTGC
