## Supplemental Table 2 - OD to gDCW for "Growth and selection of the cyanobacterium *Synechococcus* sp. PCC 7002 using alternative nitrogen and phosphorus sources"

### Sheet: Sheet1
Supplemental Table 2 - Calculated ratios between OD730 and grams dry cell weight (gDCW)/L for each strain tested.
gDCW L-1 OD730 -1
Strain and condition	Average	St Dev
WT AD7-NO3	0.2145	0.007
Mel 1 AD7-Mel	0.2371	0.022
Mel 4 AD7-Mel	0.2181	0.007
Mel 5 AD7-Mel 2 mM	0.2083	0.002
Mel6 AD7-Mel	0.2293	0.005
Mel7 AD7-Mel	0.2079	0.012
Mel8 AD7-Mel	0.2451	0.009
Mel5 AD7-Mel 4 mM	0.2222	0.006
A0935-ptxD AD7-Pho 1x	0.1957	0.006
A0935-ptxD AD7-Phi 1x	0.1633	0.014
A0935-ptxD AD7-Phi 5x	0.1832	0.01
A0935-ptxD AD7-Phi 10x	0.1744	0.01
A0935-ptxD AD7-Phi 15x	0.1942	0.008
A0935-ptxD AD7-Phi 20x	0.2038	0.003
MelPhi AD7-NO3 Pho	0.2101	0.03
MelPhi AD7-NO3 Phi 20x	0.2191	0.019
Note:
Figures are averages and standard deviations from dry weight determination using biological triplicate samples.
