## Supplemental Table 3 - price for N and P sources for "Growth and selection of the cyanobacterium *Synechococcus* sp. PCC 7002 using alternative nitrogen and phosphorus sources"

### Sheet: Sheet1
Supplemental Table 3 - Cost estimate of nitrate, melamine, phosphate and phosphite
	Lowest bulk price (USD/kg)	Amount (kg)	Price (USD)
		per 1000L of medium	per 1000 L of medium
Sodium nitrate	0.1	1	0.1
Melamine	0.3	0.252	0.076
Monopotassium Phosphate (1x)	0.1	0.05	0.005
Monopotassium Phosphite (20x)	0.1	0.889	0.089
Note
Values are minimum prices, based on data from the Alibaba.com website (accessed 25th March 2019)
